# Evaluating Foundation Models for *In-Silico* Perturbation

**DOI:** 10.1101/2025.05.11.653338

**Authors:** Xiong Liu, James Boylan, Theophile Bouiller, Elizaveta Solovyeva, Bulent Ataman, Sebastian Hoersch, Jeremy Jenkins, Murthy Devarakonda

## Abstract

In-silico perturbation (ISP) offers a scalable alternative to traditional gene perturbation experiments, yet evaluation of foundation models for ISP remains underexplored. We introduce a novel evaluation framework, the single cell in-silico perturbation framework (scISP), to benchmark ISP models against in-vitro experimental data using biologically meaningful metrics, including cell state separation accuracy, ISP accuracy, and mean reciprocal rank (MRR) for predicting perturbed genes. Complementary functional analyses evaluate model performance across diverse gene categories. Using scISP, we assess two well-known pre-trained foundation models, Geneformer and scGPT, alongside the deep learning model, GEARS, highlighting their respective strengths and limitations in simulating cell state transitions and identifying perturbed genes. These analyses reveal intrinsic differences across models, offering opportunities to optimize foundation models for specific biological contexts or gene categories. Our extensible framework establishes a robust bridge between computational predictions and experimental validation, advancing gene perturbation research and biological discovery.
