## Supplemental Enrichment Analysis for "Evaluating Foundation Models for *In-Silico* Perturbation"

### Sheet: enrichment
general group	category	term ID	term description	observed gene count	background gene count	strength	signal	false discovery rate	matching proteins in your network (IDs)	matching proteins in your network (labels)
ribosomal genes	GO Function	GO:0003735	Structural constituent of ribosome	38	169	1.64	7.87	6.26e-46	9606.ENSP00000225430,9606.ENSP00000230050,9606.ENSP00000262584,9606.ENSP00000270625,9606.ENSP00000274242,9606.ENSP00000278572,9606.ENSP00000307889,9606.ENSP00000311430,9606.ENSP00000318646,9606.ENSP00000339795,9606.ENSP00000346027,9606.ENSP00000354739,9606.ENSP00000363018,9606.ENSP00000375632,9606.ENSP00000377640,9606.ENSP00000378163,9606.ENSP00000379339,9606.ENSP00000379506,9606.ENSP00000386717,…	RPL19,RPS12,RPL8,RPS11,RPL37,RPS3,RPL13,RPL4,RPS15A,RPL7,RPL21,RPL12,RPL10A,RPS9,RPL24,RPL34,RPS29,RPL14,RPL31,RPSA,RPL6,RPL10,RPS24,RPL32,RPL37A,RPL23,RPL30,RPS20,RPLP2,RPL18,RPL26,RPL36,RPS19,RPS28,RPL9,RPS7,RPL11,RPS17
RNA binding	GO Function	GO:0003723	RNA binding	66	1672	0.88	2.6	2.96e-41	9606.ENSP00000225430,9606.ENSP00000227520,9606.ENSP00000229214,9606.ENSP00000230050,9606.ENSP00000253247,9606.ENSP00000254940,9606.ENSP00000256383,9606.ENSP00000262584,9606.ENSP00000270625,9606.ENSP00000274242,9606.ENSP00000278572,9606.ENSP00000285814,9606.ENSP00000292478,9606.ENSP00000297185,9606.ENSP00000307889,9606.ENSP00000308179,9606.ENSP00000311135,9606.ENSP00000311430,9606.ENSP00000318646,…	RPL19,CCDC86,KRR1,RPS12,NOL11,NIP7,EIF2S1,RPL8,RPS11,RPL37,RPS3,NIFK,PTCD1,HSPA9,RPL13,WDR3,DHX37,RPL4,RPS15A,CNOT1,DHX15,RPL7,FCF1,RPL21,SON,SFPQ,MAK16,RPL12,HEATR1,IARS2,EIF3A,GNL2,RPL10A,RPS9,RPL24,RPL34,RPS29,RPL14,RPL31,RPSA,RPL6,DNTTIP2,RPL10,RPS24,RPL32,RPL37A,U2SURP,RPL23,WDR36,EIF4E,RPL30,RPS20,EIF3H,RPL18,HNRNPC,RPL26,RPL36,SUPT5H,RPS19,RPS28,AATF,DDX24,RPL9,RPS7,RPL11,RPS17
ribosomal genes	GO Function	GO:0005198	Structural molecule activity	39	776	0.99	2.65	1.27e-24	9606.ENSP00000225430,9606.ENSP00000230050,9606.ENSP00000262584,9606.ENSP00000270625,9606.ENSP00000274242,9606.ENSP00000278572,9606.ENSP00000307889,9606.ENSP00000311430,9606.ENSP00000318646,9606.ENSP00000339795,9606.ENSP00000346027,9606.ENSP00000354739,9606.ENSP00000358140,9606.ENSP00000363018,9606.ENSP00000375632,9606.ENSP00000377640,9606.ENSP00000378163,9606.ENSP00000379339,9606.ENSP00000379506,…	RPL19,RPS12,RPL8,RPS11,RPL37,RPS3,RPL13,RPL4,RPS15A,RPL7,RPL21,RPL12,EIF3A,RPL10A,RPS9,RPL24,RPL34,RPS29,RPL14,RPL31,RPSA,RPL6,RPL10,RPS24,RPL32,RPL37A,RPL23,RPL30,RPS20,RPLP2,RPL18,RPL26,RPL36,RPS19,RPS28,RPL9,RPS7,RPL11,RPS17
RNA binding	GO Function	GO:0003676	Nucleic acid binding	71	4003	0.53	1.22	1.81e-23	9606.ENSP00000225430,9606.ENSP00000227520,9606.ENSP00000229214,9606.ENSP00000230050,9606.ENSP00000253247,9606.ENSP00000254940,9606.ENSP00000256383,9606.ENSP00000262584,9606.ENSP00000266126,9606.ENSP00000270625,9606.ENSP00000274242,9606.ENSP00000278572,9606.ENSP00000285814,9606.ENSP00000292478,9606.ENSP00000297185,9606.ENSP00000307889,9606.ENSP00000308179,9606.ENSP00000311135,9606.ENSP00000311430,…	RPL19,CCDC86,KRR1,RPS12,NOL11,NIP7,EIF2S1,RPL8,EIF2B2,RPS11,RPL37,RPS3,NIFK,PTCD1,HSPA9,RPL13,WDR3,DHX37,RPL4,RPS15A,CNOT1,DHX15,RPL7,FCF1,RPL21,SON,SFPQ,MAK16,RPL12,HEATR1,IARS2,EIF3A,GNL2,RPL10A,MED12,RPS9,RPL24,RPL34,RPS29,RPL14,RPL31,RPSA,RPL6,DNTTIP2,RPL10,RPS24,RPL32,RPL37A,U2SURP,RPL23,WDR36,EIF4E,RPL30,EIF2B4,RPS20,EIF3H,RPL18,NACA,HNRNPC,RPL26,RPL36,SUPT5H,RPS19,RPS28,AATF,DDX24,RPL9,RPS…
RNA binding	GO Function	GO:1901363	Heterocyclic compound binding	79	5977	0.41	0.92	1.83e-19	9606.ENSP00000157812,9606.ENSP00000205402,9606.ENSP00000225430,9606.ENSP00000227520,9606.ENSP00000229214,9606.ENSP00000230050,9606.ENSP00000253247,9606.ENSP00000254940,9606.ENSP00000256383,9606.ENSP00000262584,9606.ENSP00000266126,9606.ENSP00000270625,9606.ENSP00000274242,9606.ENSP00000278572,9606.ENSP00000285814,9606.ENSP00000292478,9606.ENSP00000296577,9606.ENSP00000297185,9606.ENSP00000307567,…	PSMC4,DLD,RPL19,CCDC86,KRR1,RPS12,NOL11,NIP7,EIF2S1,RPL8,EIF2B2,RPS11,RPL37,RPS3,NIFK,PTCD1,ABCE1,HSPA9,QARS1,RPL13,WDR3,DHX37,RPL4,RPS15A,CNOT1,HSPA5,DHX15,RPL7,FCF1,RPL21,SON,SFPQ,MAK16,RPL12,HEATR1,IARS2,EIF3A,GNL2,RPL10A,MED12,VARS1,RIOK1,RPS9,RPL24,RPL34,RPS29,RPL14,RPL31,RPSA,RPL6,DNTTIP2,RPL10,RPS24,RPL32,RPL37A,U2SURP,RPL23,WDR36,EIF4E,HARS1,RPL30,EIF2B4,RPS20,EIF3H,RPL18,NACA,HNRNPC,RPL2…
RNA binding	GO Function	GO:0097159	Organic cyclic compound binding	79	6050	0.4	0.91	3.5e-19	9606.ENSP00000157812,9606.ENSP00000205402,9606.ENSP00000225430,9606.ENSP00000227520,9606.ENSP00000229214,9606.ENSP00000230050,9606.ENSP00000253247,9606.ENSP00000254940,9606.ENSP00000256383,9606.ENSP00000262584,9606.ENSP00000266126,9606.ENSP00000270625,9606.ENSP00000274242,9606.ENSP00000278572,9606.ENSP00000285814,9606.ENSP00000292478,9606.ENSP00000296577,9606.ENSP00000297185,9606.ENSP00000307567,…	PSMC4,DLD,RPL19,CCDC86,KRR1,RPS12,NOL11,NIP7,EIF2S1,RPL8,EIF2B2,RPS11,RPL37,RPS3,NIFK,PTCD1,ABCE1,HSPA9,QARS1,RPL13,WDR3,DHX37,RPL4,RPS15A,CNOT1,HSPA5,DHX15,RPL7,FCF1,RPL21,SON,SFPQ,MAK16,RPL12,HEATR1,IARS2,EIF3A,GNL2,RPL10A,MED12,VARS1,RIOK1,RPS9,RPL24,RPL34,RPS29,RPL14,RPL31,RPSA,RPL6,DNTTIP2,RPL10,RPS24,RPL32,RPL37A,U2SURP,RPL23,WDR36,EIF4E,HARS1,RPL30,EIF2B4,RPS20,EIF3H,RPL18,NACA,HNRNPC,RPL2…
ribosomal genes	GO Function	GO:0019843	rRNA binding	9	67	1.41	1.74	1.34e-07	9606.ENSP00000262584,9606.ENSP00000270625,9606.ENSP00000274242,9606.ENSP00000278572,9606.ENSP00000354739,9606.ENSP00000375632,9606.ENSP00000420311,9606.ENSP00000494697,9606.ENSP00000496250	RPL8,RPS11,RPL37,RPS3,RPL12,RPS9,RPL23,RPL9,RPL11
ribosomal genes	GO Function	GO:1990948	Ubiquitin ligase inhibitor activity	5	9	2.03	1.56	3.91e-06	9606.ENSP00000274242,9606.ENSP00000420311,9606.ENSP00000429374,9606.ENSP00000495273,9606.ENSP00000496250	RPL37,RPL23,RPS20,RPS7,RPL11
Translation initiation factors	GO Function	GO:0003743	Translation initiation factor activity	7	57	1.38	1.24	1.88e-05	9606.ENSP00000256383,9606.ENSP00000266126,9606.ENSP00000358140,9606.ENSP00000425561,9606.ENSP00000429323,9606.ENSP00000429931,9606.ENSP00000497160	EIF2S1,EIF2B2,EIF3A,EIF4E,EIF2B4,EIF3H,EIF2B5
Translation initiation factors	GO Function	GO:0045182	Translation regulator activity	9	152	1.06	1	6.68e-05	9606.ENSP00000256383,9606.ENSP00000266126,9606.ENSP00000358140,9606.ENSP00000375632,9606.ENSP00000413436,9606.ENSP00000425561,9606.ENSP00000429323,9606.ENSP00000429931,9606.ENSP00000497160	EIF2S1,EIF2B2,EIF3A,RPS9,RPL10,EIF4E,EIF2B4,EIF3H,EIF2B5
RNA binding	GO Function	GO:0005488	Binding	88	12838	0.12	0.36	0.00052	9606.ENSP00000157812,9606.ENSP00000205402,9606.ENSP00000219313,9606.ENSP00000225430,9606.ENSP00000227520,9606.ENSP00000229214,9606.ENSP00000230050,9606.ENSP00000253247,9606.ENSP00000254940,9606.ENSP00000256383,9606.ENSP00000261015,9606.ENSP00000261622,9606.ENSP00000262584,9606.ENSP00000262982,9606.ENSP00000265963,9606.ENSP00000266126,9606.ENSP00000270625,9606.ENSP00000274242,9606.ENSP00000278572,…	PSMC4,DLD,PSMD7,RPL19,CCDC86,KRR1,RPS12,NOL11,NIP7,EIF2S1,WDR12,SLC7A5,RPL8,CSE1L,GTF2H1,EIF2B2,RPS11,RPL37,RPS3,NIFK,PTCD1,ABCE1,HSPA9,ANKRD11,QARS1,RPL13,WDR3,DHX37,RPL4,RPS15A,CNOT1,HSPA5,DHX15,RPL7,FCF1,RPL21,SON,SFPQ,MAK16,RPL12,HEATR1,IARS2,EIF3A,GNL2,RPL10A,MED12,VARS1,RIOK1,RPS9,RPL24,RPL34,RPS29,RPL14,RPL31,RPSA,RPL6,KAT8,DNTTIP2,RPL10,RPS24,RPL32,RPL37A,U2SURP,RPL23,WDR36,EIF4E,HARS1,RP…
Translation initiation factors	GO Function	GO:0031369	Translation initiation factor binding	4	33	1.37	0.55	0.0119	9606.ENSP00000414321,9606.ENSP00000425561,9606.ENSP00000429323,9606.ENSP00000497160	RPS24,EIF4E,EIF2B4,EIF2B5
Protein metabolic process	GO Function	GO:0004812	aminoacyl-tRNA ligase activity	4	43	1.25	0.43	0.029	9606.ENSP00000307567,9606.ENSP00000355889,9606.ENSP00000364815,9606.ENSP00000425634	QARS1,IARS2,VARS1,HARS1
Protein metabolic process	GO Process	GO:0019538	Protein metabolic process	62	3910	0.49	1.04	1.27e-16	9606.ENSP00000157812,9606.ENSP00000205402,9606.ENSP00000219313,9606.ENSP00000225430,9606.ENSP00000230050,9606.ENSP00000255764,9606.ENSP00000256383,9606.ENSP00000262584,9606.ENSP00000265963,9606.ENSP00000266126,9606.ENSP00000270625,9606.ENSP00000274242,9606.ENSP00000278572,9606.ENSP00000292478,9606.ENSP00000296577,9606.ENSP00000307567,9606.ENSP00000307889,9606.ENSP00000311430,9606.ENSP00000318646,…	PSMC4,DLD,PSMD7,RPL19,RPS12,MED10,EIF2S1,RPL8,GTF2H1,EIF2B2,RPS11,RPL37,RPS3,PTCD1,ABCE1,QARS1,RPL13,RPL4,RPS15A,HSPA5,RPL7,RPL21,SFPQ,RPL12,IARS2,EIF3A,RPL10A,MED12,VARS1,RPS9,RPL24,RPL34,RPS29,RPL14,RPL31,RPSA,RPL6,KAT8,RPL10,RPS24,RPL32,RPL37A,RPL23,EIF4E,HARS1,RPL30,EIF2B4,RPS20,EIF3H,RPLP2,RPL18,NACA,RPL26,RPL36,RPS19,RPS28,PHB,RPL9,RPS7,RPL11,EIF2B5,RPS17

### Sheet: gene_category
gene_name	category	set
DONSON	Geneformer_only	Other functions
PTCD1	Geneformer_only	RNA binding
IARS2	Geneformer_only	RNA binding
EIF3H	Geneformer_only	Translation initiation factors
ANKRD11	Geneformer_only	Other functions
KAT8	Geneformer_only	Protein metabolic process
DLD	Geneformer_only	RNA binding
DHX37	Geneformer_only	RNA binding
U2SURP	Geneformer_only	RNA binding
GTF2H1	Geneformer_only	Protein metabolic process
TSR2	Geneformer_only	Other functions
NRDE2	Geneformer_only	Other functions
HNRNPC	scGPT_only	RNA binding
RPL13	scGPT_only	ribosomal genes
EIF4E	scGPT_only	Translation initiation factors
RPLP2	scGPT_only	ribosomal genes
SLC7A5	scGPT_only	Other functions
NACA	scGPT_only	RNA binding
RPL12	scGPT_only	ribosomal genes
MED19	GEARS_only	Other functions
RPL37	GEARS_only	ribosomal genes
SUPT5H	GEARS_only	RNA binding
DNAJC19	GEARS_only	Other functions
RPL31	GEARS_only	ribosomal genes
RPS17	GEARS_only	ribosomal genes
VARS	GEARS_only	Other functions
HSPA5	GEARS_only	RNA binding
WDR3	GEARS_only	RNA binding
NLE1	GEARS_only	Other functions
PSMD7	GEARS_only	Protein metabolic process
PSMC4	GEARS_only	RNA binding
EIF2B2	GEARS_only	Translation initiation factors
TIMM23B	GEARS_only	Other functions
HARS	GEARS_only	Other functions
MED12	GEARS_only	RNA binding
CNOT1	GEARS_only	RNA binding
NIFK	GEARS_only	RNA binding
KRR1	GEARS_only	RNA binding
INTS8	GEARS_only	Other functions
EIF3A	GEARS_only	ribosomal genes
MED10	GEARS_only	Protein metabolic process
GNL2	GEARS_only	RNA binding
RPS15A	GEARS_only	ribosomal genes
RPL34	GEARS_only	ribosomal genes
MAK16	GEARS_only	RNA binding
RPL10A	GEARS_only	ribosomal genes
QARS	GEARS_only	Other functions
SON	GEARS_only	RNA binding
RPS20	GEARS_only	ribosomal genes
EIF2B5	GEARS_only	Translation initiation factors
INTS2	GEARS_only	Other functions
RPL24	GEARS_only	ribosomal genes
FCF1	GEARS_only	RNA binding
CCDC86	GEARS_only	RNA binding
RPS29	GEARS_only	ribosomal genes
DDX24	GEARS_only	RNA binding
ABCE1	GEARS_only	RNA binding
MED22	GEARS_only	Other functions
RPL32	GEARS_only	ribosomal genes
PHB2	GEARS_only	Other functions
RPL26	GEARS_only	ribosomal genes
AATF	GEARS_only	RNA binding
WDR12	GEARS_only	Other functions
NIP7	GEARS_only	RNA binding
SDAD1	GEARS_only	Other functions
SFPQ	GF_plus_scGPT	RNA binding
CSE1L	GF_plus_GEARS	Other functions
EIF2B4	GF_plus_GEARS	Translation initiation factors
NOL11	GF_plus_GEARS	RNA binding
WDR36	GF_plus_GEARS	RNA binding
DHX15	GF_plus_GEARS	RNA binding
HEATR1	GF_plus_GEARS	RNA binding
DNTTIP2	GF_plus_GEARS	RNA binding
RPSA	GF_plus_GEARS	ribosomal genes
EIF2S1	GF_plus_GEARS	Translation initiation factors
RIOK1	GF_plus_GEARS	RNA binding
LTV1	GF_plus_GEARS	Other functions
RPL30	GF_plus_GEARS	ribosomal genes
RPS7	scGPT_plus_GEARS	ribosomal genes
RPS28	scGPT_plus_GEARS	ribosomal genes
PHB	scGPT_plus_GEARS	Protein metabolic process
RPL10	scGPT_plus_GEARS	ribosomal genes
RPL36	scGPT_plus_GEARS	ribosomal genes
RPL19	scGPT_plus_GEARS	ribosomal genes
RPS9	scGPT_plus_GEARS	ribosomal genes
RPL37A	scGPT_plus_GEARS	ribosomal genes
RPS11	scGPT_plus_GEARS	ribosomal genes
RPL4	scGPT_plus_GEARS	ribosomal genes
RPS19	scGPT_plus_GEARS	ribosomal genes
RPS24	scGPT_plus_GEARS	ribosomal genes
RPL21	scGPT_plus_GEARS	ribosomal genes
RPL23	scGPT_plus_GEARS	ribosomal genes
RPL8	scGPT_plus_GEARS	ribosomal genes
RPL7	scGPT_plus_GEARS	ribosomal genes
RPL11	all	ribosomal genes
RPS12	all	ribosomal genes
RPL6	all	ribosomal genes
RPL18	all	ribosomal genes
RPL9	all	ribosomal genes
RPS3	all	ribosomal genes
HSPA9	all	RNA binding
RPL14	all	ribosomal genes
